# Class-agnostic annotation of small RNAs balances sensitivity and specificity in diverse organisms

**DOI:** 10.1101/2025.01.25.634868

**Authors:** Nathan R. Johnson, Fabian Gonzalez-Toro, Barbara Bernal Gomez

**Affiliations:** Centro de Genómica y Bioinformática, Facultad de Ciencias, Ingeniería y Tecnología, Universidad Mayor, Santiago, Chile; Millennium Science Initiative - Millennium Institute for Integrative Biology (iBio), Santiago, Chile

## Abstract

Small RNAs (sRNAs) are important regulatory elements in eukaryotic organisms and comprise the functional elements of RNAi. Numerous classes of sRNAs have been annotated, however they vary greatly in their ease of annotation and compatibility with most annotators. Significant challenges exist for the annotation process, including variation in sRNA library quality, alignment depth, and poorly defined loci, collectively making this process difficult. Additionally, few annotators are fully agnostic to sRNA classes and may struggle identifying loci in less explored organisms (exceptional organisms, fungi). To address these problems, we present an integrated sRNA annotation suite, YASMA, which is specifically suited to finding reliable thresholds for locus annotation which balance sensitivity with specificity. By comparing YASMA with other annotators, we show that pipelines based on coverage-normalization methods have great advantages in balancing many metrics to produce a more reproducible annotation. We also demonstrate that YASMA produces more contiguous and representative loci, through the aggressive merging of similar adjacent expressed regions. Finally, we also show that the tool produces much more descriptive locus dimensions, a major advantage in species where sRNAs may be distinct or unique. Overall, we demonstrate substantial improvements in annotation accuracy, reproducibility, and description, particularly in non-model organisms and less-explored clades.
