## Supplementary material for "Class-agnostic annotation of small RNAs balances sensitivity and specificity in diverse organisms": Table S1

### Sheet: Hoja1
Table S1
Comprehensive table of small RNA annotators, including their focus and citation counts.
aggregated tool	pmid	title	authors	year	citations_count (as of 2024)	organismal focus	de novo?	class focus	anlaysis format	note
C-mii	23281648	C-mii: a tool for plant miRNA and target identification.	Somrak Numnark, Wuttichai Mhuantong, Supawadee Ingsriswang, Duangdao Wichadakul	2012	35	plants	No	miRNA	not-sRNAseq-based
COMPSRA	32165660	COMPSRA: a COMprehensive Platform for Small RNA-Seq data Analysis.	Jiang Li, Alvin T Kho, Robert P Chase, Lorena Pantano, Leanna Farnam, Sami S Amr, Kelan G Tantisira	2020	12	animals	No	Multiple	alignment-based
DSAP	20478825	DSAP: deep-sequencing small RNA analysis pipeline.	Po-Jung Huang, Yi-Chung Liu, Chi-Ching Lee, Wei-Chen Lin, Richie Ruei-Chi Gan, Ping-Chiang Lyu, Petrus Tang	2010	62	not specified	No	Multiple	genome-free
MIReNA	20591903	MIReNA: finding microRNAs with high accuracy and no learning at genome scale and from deep sequencing data.	Anthony Mathelier, Alessandra Carbone	2010	99	plants/animals	Yes	miRNA	alignment-based
MiRFinder	17868480	MiRFinder: an improved approach and software implementation for genome-wide fast microRNA precursor scans.	Ting-Hua Huang, Bin Fan, Max F Rothschild, Zhi-Liang Hu, Kui Li, Shu-Hong Zhao	2007	81	animals	Yes	miRNA-precursor	not-sRNAseq-based
MiRPara	21504621	MiRPara: a SVM-based software tool for prediction of most probable microRNA coding regions in genome scale sequences.	Yonggan Wu, Bo Wei, Haizhou Liu, Tianxian Li, Simon Rayner	2011	129	plants	Yes	miRNA-precursor	not-sRNAseq-based
Mireval	18453555	Mireval: a web tool for simple microRNA prediction in genome sequences.	William Ritchie, François-Xavier Théodule, Daniel Gautheret	2008	33	animals	Yes	miRNA-precursor	not-sRNAseq-based
Mirnovo	29036314	Mirnovo: genome-free prediction of microRNAs from small RNA sequencing data and single-cells using decision forests.	Dimitrios M Vitsios, Elissavet Kentepozidou, Leonor Quintais, Elia Benito-Gutiérrez, Stijn van Dongen, Matthew P Davis, Anton J Enright	2017	35	animals	Yes	miRNA	genome-free
SeqBuster	20008100	SeqBuster, a bioinformatic tool for the processing and analysis of small RNAs datasets, reveals ubiquitous miRNA modifications in human embryonic cells.	Lorena Pantano, Xavier Estivill, Eulàlia Martí	2010	134	animals	Yes	miRNA	alignment-based
ShortStack	23610128	ShortStack: comprehensive annotation and quantification of small RNA genes.	Michael J Axtell	2013	255	plants	Yes	Any	alignment-based
ShortStack	27175019	Improved Placement of Multi-mapping Small RNAs.	Nathan R Johnson, Jonathan M Yeoh, Ceyda Coruh, Michael J Axtell	2016	160	plants	Yes	Any	alignment-based
ShortStack	24139974	Identification and annotation of small RNA genes using ShortStack.	Saima Shahid, Michael J Axtell	2014	36	plants	Yes	Any	alignment-based
SoMART	22268718	SoMART: a web server for plant miRNA, tasiRNA and target gene analysis.	Feng Li, Ryan Orban, Barbara Baker	2012	57	plants	Yes	miRNA-precursor	not-sRNAseq-based
UEA sRNA	28289155	Comprehensive processing of high-throughput small RNA sequencing data including quality checking, normalization, and differential expression analysis using the UEA sRNA Workbench.	Matthew Beckers, Irina Mohorianu, Matthew Stocks, Christopher Applegate, Tamas Dalmay, Vincent Moulton	2017	22	plants/animals	Yes	Any	alignment-based
UEA sRNA	29722807	The UEA sRNA Workbench (version 4.4): a comprehensive suite of tools for analyzing miRNAs and sRNAs.	Matthew B Stocks, Irina Mohorianu, Matthew Beckers, Claudia Paicu, Simon Moxon, Joshua Thody, Tamas Dalmay, Vincent Moulton	2018	34	plants/animals	Yes	Any	alignment-based
UEA sRNA	22628521	The UEA sRNA workbench: a suite of tools for analysing and visualizing next generation sequencing microRNA and small RNA datasets.	Matthew B Stocks, Simon Moxon, Daniel Mapleson, Hugh C Woolfenden, Irina Mohorianu, Leighton Folkes, Frank Schwach, Tamas Dalmay, Vincent Moulton	2012	216	plants/animals	Yes	Any	alignment-based
deepBase	19966272	deepBase: a database for deeply annotating and mining deep sequencing data.	Jian-Hua Yang, Peng Shao, Hui Zhou, Yue-Qin Chen, Liang-Hu Qu	2010	119	plants/animals	No	Multiple	alignment-based
deepBase	26590255	deepBase v2.0: identification, expression, evolution and function of small RNAs, LncRNAs and circular RNAs from deep-sequencing data.	Ling-Ling Zheng, Jun-Hao Li, Jie Wu, Wen-Ju Sun, Shun Liu, Ze-Lin Wang, Hui Zhou, Jian-Hua Yang, Liang-Hu Qu	2016	167	plants/animals	No	Multiple	alignment-based
deepBase	33175131	deepBase v3.0: expression atlas and interactive analysis of ncRNAs from thousands of deep-sequencing data.	Fangzhou Xie, Shurong Liu, Junhao Wang, Jiajia Xuan, Xiaoqin Zhang, Lianghu Qu, Lingling Zheng, Jianhua Yang	2021	22	plants/animals	No	Multiple	alignment-based
deepBase	22144203	DeepBase: annotation and discovery of microRNAs and other noncoding RNAs from deep-sequencing data.	Jian-Hua Yang, Liang-Hu Qu	2012	16	plants/animals	No	Multiple	alignment-based
deepBase	23161675	ChIPBase: a database for decoding the transcriptional regulation of long non-coding RNA and microRNA genes from ChIP-Seq data.	Jian-Hua Yang, Jun-Hao Li, Shan Jiang, Hui Zhou, Liang-Hu Qu	2013	244	plants/animals	No	Multiple	alignment-based
miPIE	30733467	miPIE: NGS-based Prediction of miRNA Using Integrated Evidence.	R J Peace, M Sheikh Hassani, J R Green	2019	7	animals	Yes	miRNA	alignment-based
miR-PREFeR	24930140	miR-PREFeR: an accurate, fast and easy-to-use plant miRNA prediction tool using small RNA-Seq data.	Jikai Lei, Yanni Sun	2014	74	plants	Yes	miRNA	alignment-based
miRA	26542525	miRA: adaptable novel miRNA identification in plants using small RNA sequencing data.	Maurits Evers, Michael Huttner, Anne Dueck, Gunter Meister, Julia C Engelmann	2015	57	plants	No	miRNA	alignment-based
miRCat	28407097	miRCat2: accurate prediction of plant and animal microRNAs from next-generation sequencing datasets.	Claudia Paicu, Irina Mohorianu, Matthew Stocks, Ping Xu, Aurore Coince, Martina Billmeier, Tamas Dalmay, Vincent Moulton, Simon Moxon	2017	29	plants/animals	No	miRNA	alignment-based
miRDeep	18392026	Discovering microRNAs from deep sequencing data using miRDeep.	Marc R Friedländer, Wei Chen, Catherine Adamidi, Jonas Maaskola, Ralf Einspanier, Signe Knespel, Nikolaus Rajewsky	2008	900	animals	Yes	miRNA	alignment-based
miRDeep	21775303	miRDeep-P: a computational tool for analyzing the microRNA transcriptome in plants.	Xiaozeng Yang, Lei Li	2011	163	plants	No	miRNA	alignment-based
miRDeep	23221645	miRDeep*: an integrated application tool for miRNA identification from RNA sequencing data.	Jiyuan An, John Lai, Melanie L Lehman, Colleen C Nelson	2013	155	animals	Yes	miRNA	alignment-based
miRDeep	30521000	miRDeep-P2: accurate and fast analysis of the microRNA transcriptome in plants.	Zheng Kuang, Ying Wang, Lei Li, Xiaozeng Yang	2019	54	plants	Yes	miRNA	alignment-based
miRDeepFinder	22290409	miRDeepFinder: a miRNA analysis tool for deep sequencing of plant small RNAs.	Fuliang Xie, Peng Xiao, Dongliang Chen, Lei Xu, Baohong Zhang	2012	858	plants	Yes	miRNA	genome-free
miRExpress	19821977	miRExpress: analyzing high-throughput sequencing data for profiling microRNA expression.	Wei-Chi Wang, Feng-Mao Lin, Wen-Chi Chang, Kuan-Yu Lin, Hsien-Da Huang, Na-Sheng Lin	2009	132	plants/animals	Yes	miRNA	alignment-based
miRLocator	26558614	miRLocator: Machine Learning-Based Prediction of Mature MicroRNAs within Plant Pre-miRNA Sequences.	Haibo Cui, Jingjing Zhai, Chuang Ma	2015	16	plants	Yes	miRNA	post-processing
miRLocator	30701493	miRLocator: A Python Implementation and Web Server for Predicting miRNAs from Pre-miRNA Sequences.	Ting Zhang, Lie Ju, Jingjing Zhai, Yujia Song, Jie Song, Chuang Ma	2019	3	plants	Yes	miRNA	post-processing
miRNA Digger	26732371	miRNA Digger: a comprehensive pipeline for genome-wide novel miRNA mining.	Lan Yu, Chaogang Shao, Xinghuo Ye, Yijun Meng, Yincong Zhou, Ming Chen	2016	14	plants/animals	Yes	miRNA	not-sRNAseq-based
miRNAkey	20801911	miRNAkey: a software for microRNA deep sequencing analysis.	Roy Ronen, Ido Gan, Shira Modai, Alona Sukacheov, Gideon Dror, Eran Halperin, Noam Shomron	2010	58	not specified	No	miRNA	alignment-based
miRPlant	25117656	miRPlant: an integrated tool for identification of plant miRNA from RNA sequencing data.	Jiyuan An, John Lai, Atul Sajjanhar, Melanie L Lehman, Colleen C Nelson	2014	61	plants	Yes	miRNA	alignment-based
miRTRAP	20370911	miRTRAP, a computational method for the systematic identification of miRNAs from high throughput sequencing data.	David Hendrix, Michael Levine, Weiyang Shi	2010	70	animals	Yes	miRNA	alignment-based
miRanalyzer	21515631	miRanalyzer: an update on the detection and analysis of microRNAs in high-throughput sequencing experiments.	Michael Hackenberg, Naiara Rodríguez-Ezpeleta, Ana M Aransay	2011	193	plants/animals	Yes	miRNA	alignment-based
miRanalyzer	19433510	miRanalyzer: a microRNA detection and analysis tool for next-generation sequencing experiments.	Michael Hackenberg, Martin Sturm, David Langenberger, Juan Manuel Falcón-Pérez, Ana M Aransay	2009	208	plants/animals	Yes	miRNA	alignment-based
miReader	23805282	miReader: Discovering Novel miRNAs in Species without Sequenced Genome.	Ashwani Jha, Ravi Shankar	2013	20	plants/animals	Yes	miRNA	genome-free
miRge	26571139	miRge - A Multiplexed Method of Processing Small RNA-Seq Data to Determine MicroRNA Entropy.	Alexander S Baras, Christopher J Mitchell, Jason R Myers, Simone Gupta, Lien-Chun Weng, John M Ashton, Toby C Cornish, Akhilesh Pandey, Marc K Halushka	2015	62	animals	No	miRNA	alignment-based
miRge	30153801	miRge 2.0 for comprehensive analysis of microRNA sequencing data.	Yin Lu, Alexander S Baras, Marc K Halushka	2018	48	animals	Yes	miRNA	alignment-based
milRNApredictor	31884158	milRNApredictor: Genome-free prediction of fungi milRNAs by incorporating k-mer scheme and distance-dependent pair potential.	Yuangen Yao, Huiyu Zhang, Haiyou Deng	2020	5	fungi	Yes	miRNA	alignment-based
mirTools	20478827	mirTools: microRNA profiling and discovery based on high-throughput sequencing.	Erle Zhu, Fangqing Zhao, Gang Xu, Huabin Hou, Linglin Zhou, Xiaokun Li, Zhongsheng Sun, Jinyu Wu	2010	90	plants/animals	Yes	miRNA	alignment-based
mirTools	23778453	mirTools 2.0 for non-coding RNA discovery, profiling, and functional annotation based on high-throughput sequencing.	Jinyu Wu, Qi Liu, Xin Wang, Jiayong Zheng, Tao Wang, Mingcong You, Zhong Sheng Sun, Qinghua Shi	2013	63	plants/animals	Yes	miRNA	alignment-based
mmannot	32463818	mmannot: How to improve small-RNA annotation?	Matthias Zytnicki, Christine Gaspin	2020	2	plants/animals	No	none*		This tool involves sRNA-placement, not de novo annotation of loci.
sRNAbench	31114926	sRNAbench and sRNAtoolbox 2019: intuitive fast small RNA profiling and differential expression.	Ernesto Aparicio-Puerta, Ricardo Lebrón, Antonio Rueda, Cristina Gómez-Martín, Stavros Giannoukakos, David Jaspez, José María Medina, Andreja Zubkovic, Igor Jurak, Bastian Fromm, Juan Antonio Marchal, José Oliver, Michael Hackenberg	2019	104	plants/animals	Yes	miRNA	alignment-based
sRNAbench	35556129	sRNAbench and sRNAtoolbox 2022 update: accurate miRNA and sncRNA profiling for model and non-model organisms.	Ernesto Aparicio-Puerta, Cristina Gómez-Martín, Stavros Giannoukakos, José María Medina, Chantal Scheepbouwer, Adrián García-Moreno, Pedro Carmona-Saez, Bastian Fromm, Michiel Pegtel, Andreas Keller, Juan Antonio Marchal, Michael Hackenberg	2022	16	plants/animals	Yes	miRNA	alignment-based
shortran	22914220	shortran: a pipeline for small RNA-seq data analysis.	Vikas Gupta, Katharina Markmann, Christian N S Pedersen, Jens Stougaard, Stig U Andersen	2012	18	plants	No	miRNA	alignment-based
unitas	28830358	unitas: the universal tool for annotation of small RNAs.	Daniel Gebert, Charlotte Hewel, David Rosenkranz	2017	69	plants/animals	No	Multiple	alignment-based
BrumiR	36283679	BrumiR: A toolkit for de novo discovery of microRNAs from sRNA-seq data	Carol Moraga, Evelyn Sanchez, Mariana Galvão Ferrarini, Rodrigo A Gutierrez, Elena A Vidal, Marie-France Sagot	2022	2	plants	Yes	miRNA	genome-free
