## Supplementary material for "Class-agnostic annotation of small RNAs balances sensitivity and specificity in diverse organisms": Table S2

### Sheet: library_df
Table S2
Accessions and alignment details for projects and libraries used in this study. All are accessible through the NCBI-SRA.
abbv	bioproject	library	total_aligned	total_reads	Alignment Rate
Orsat	PRJDB5291	DRR076315	8413663	10235744	0.821988
Orsat	PRJDB5291	DRR076316	11058500	13267478	0.833504
Orsat	PRJDB5291	DRR076317	9460849	11180463	0.846195
Artha	PRJEB41474	ERR4865329	25759169	42133943	0.611364
Artha	PRJEB41474	ERR4865330	29301802	46103246	0.635569
Bebas	PRJNA647702	SRR12284226	8479268	28430323	0.298247
Bebas	PRJNA647702	SRR12284227	8265758	25265686	0.327154
Drmel	PRJNA687271	SRR13290820	24080908	30936662	0.778394
Drmel	PRJNA687271	SRR13290821	17416685	23248572	0.749151
Drmel	PRJNA687271	SRR13290822	13510415	16929505	0.79804
Artha	PRJNA721410	SRR14214691	17583892	22609366	0.777726
Artha	PRJNA721410	SRR14214692	12415122	15151077	0.819422
Artha	PRJNA721410	SRR14214693	13525355	17027182	0.794339
Crneo	PRJNA726800	SRR14385249	10684945	12699142	0.841391
Crneo	PRJNA726800	SRR14385250	11411233	13284335	0.858999
Crneo	PRJNA726800	SRR14385251	11556893	13603510	0.849552
Bocin	PRJNA730711	SRR14576256	47130723	51021468	0.923743
Bocin	PRJNA752615	SRR15361397	12056110	13144365	0.917207
Orsat	PRJNA753465	SRR15403688	15936825	19789454	0.805319
Orsat	PRJNA753465	SRR15403689	12379949	15572591	0.794983
Asfum	PRJNA261827	SRR1583965	6221789	18439018	0.337425
Asfum	PRJNA261827	SRR1583966	4927092	15523359	0.317399
Orsat	PRJNA836175	SRR19138390	8456269	10083985	0.838584
Orsat	PRJNA836175	SRR19138391	10871667	12561026	0.865508
Caele	PRJNA927320	SRR23219774	20029547	20544349	0.974942
Caele	PRJNA927320	SRR23219775	19026955	19516089	0.974937
Caele	PRJNA928703	SRR23253837	12927065	14392096	0.898206
Caele	PRJNA928703	SRR23253838	7067160	10383544	0.680612
Pabra	PRJNA931606	SRR23341104	35444236	41006771	0.864351
Pabra	PRJNA931606	SRR23341105	38176047	43740824	0.872778
Pabra	PRJNA931606	SRR23341106	37067436	41672907	0.889485
Orsat	PRJNA955405	SRR24171738	7446930	8441865	0.882143
Orsat	PRJNA955405	SRR24171753	9169122	10407937	0.880974
Orsat	PRJNA955405	SRR24171754	5756683	6497011	0.886051
Bocin	PRJNA1092616	SRR28472517	10011466	10869896	0.921027
Bocin	PRJNA1092616	SRR28472518	13954996	15274849	0.913593
Artha	PRJNA314979	SRR3222443	5925934	6187293	0.957759
Artha	PRJNA314979	SRR3222444	6888866	7177372	0.959803
Artha	PRJNA314979	SRR3222445	9632633	10053968	0.958093
Drmel	PRJNA350885	SRR4473612	50284890	60594175	0.829863
Drmel	PRJNA350885	SRR4473613	44286764	53328518	0.830452
Scpom	PRJNA378525	SRR5320774	8820136	9323325	0.946029
Scpom	PRJNA378525	SRR5320775	24185776	25185103	0.960321
Artha	PRJNA388890	SRR5641957	9730083	10375707	0.937775
Artha	PRJNA388890	SRR5641958	9593651	10305571	0.930919
Artha	PRJNA388890	SRR5641959	9575668	10221924	0.936777
Bocin	PRJNA431815	SRR6667534	23469670	29719482	0.789707
Bocin	PRJNA431815	SRR6667535	36761651	49208126	0.747065
Cocin	PRJNA477255	SRR7403496	7281950	10806409	0.673855
Cocin	PRJNA477255	SRR7403497	7304480	10400826	0.702298
Cocin	PRJNA477255	SRR7403498	15226123	23540561	0.646804
Bocin	PRJNA193537	SRR786986	13897473	169392926	0.0820428
Drmel	PRJNA448445	SRR8078505	66033709	82316402	0.802194
Drmel	PRJNA448445	SRR8078506	48250168	60228241	0.801122
Orsat	PRJNA504938	SRR8184190	39401118	43788917	0.899797
Orsat	PRJNA504938	SRR8184191	31740649	35549802	0.89285
Orsat	PRJNA504938	SRR8184192	50223529	53166181	0.944652
Caele	PRJNA533626	SRR8928996	13543071	15842617	0.854851
Caele	PRJNA533626	SRR8928997	15125147	18020393	0.839335
Glmax	PRJNA549956	SRR9599848	7331820	10262540	0.714425
Glmax	PRJNA549956	SRR9599857	6841063	25274460	0.270671
Glmax	PRJNA549956	SRR9599859	9776911	29741817	0.328726
Cocin	PRJNA560364	SRR9972091	25046529	29170953	0.858612
Cocin	PRJNA560364	SRR9972092	21995766	29759106	0.739127
Cocin	PRJNA560364	SRR9972093	20713894	28451444	0.728044
