## Supplementary material for "Class-agnostic annotation of small RNAs balances sensitivity and specificity in diverse organisms": Table S3

### Sheet: genome_df
Table S3
List of NCBI genomic accessions for assemblies used in this work.
abbreviation	full name	kingdom	genome	length
Artha	Arabidopsis thaliana	Plants	GCF_000001735.4_TAIR10.1	119668634
Asfum	Aspergillus fumigatus	Fungi	GCA_000002655.1_ASM265v1	29384958
Bebas	Beauveria bassiana	Fungi	GCA_000280675.1_ASM28067v1	33697794
Bocin	Botrytis cinerea	Fungi	GCF_000143535.2_ASM14353v4	42630066
Caele	Caenorhabditis elegans	Animals	GCA_000002985.3_WBcel235	100272607
Cocin	Coprinopsis cinerea	Fungi	GCA_000182895.1_CC3	36192590
Crneo	Cryptococcus deneoformans	Fungi	GCA_000091045.1_ASM9104v1	19051922
Drmel	Drosophila melanogaster	Animals	GCA_000001215.4_Release_6_plus_ISO1_MT	143726002
Glmax	Glycine max	Plants	GCA_000004515.5_Glycine_max_v4.0	978386919
Orsat	Oryza sativa	Plants	GCA_001433935.1_IRGSP-1.0	373795655
Pabra	Paracoccidioides brasiliensis	Fungi	GCF_000150735.1_Paracocci_br_Pb18_V2	29952540
Scpom	Schizosaccharomyces pombe	Fungi	GCA_000002945.2_ASM294v2	12591251
